# Involvement of an IgE/Mast cell/B cell amplification loop in abdominal aortic aneurysm progression

**DOI:** 10.1101/2022.09.13.507783

**Authors:** Alexia Loste, Marc Clément, Sandrine Delbosc, Kevin Guedj, Jean Sénémaud, Anh-Thu Gaston, Marion Morvan, Guillaume Even, Grégory Gautier, Alexander Eggel, Michel Arock, Emanuele Procopio, Catherine Deschildre, Liliane Louedec, Jean-Baptiste Michel, Lydia Deschamps, Yves Castier, Raphaël Coscas, Jean-Marc Alsac, Pierre Launay, Giuseppina Caligiuri, Antonino Nicoletti, Marie Le Borgne

## Abstract

**Aims:** IgE type immunoglobulins and their specific effector cells, mast cells (MCs), are associated with abdominal aortic aneurysm (AAA) progression. In parallel, immunoglobulin-producing B cells, organised in tertiary lymphoid organs (TLOs) within the aortic wall, have also been linked to aneurysmal progression. We aimed at investigating the potential role and mechanism linking local MCs, TLO B cells, and IgE production in aneurysmal progression.

**Methods and Results:** Through histological assays conducted on human surgical samples from AAA patients, we uncovered that activated MCs were enriched at sites of unhealed haematomas, due to subclinical aortic wall fissuring, in close proximity to adventitial IgE+ TLO B cells. Remarkably, *in vitro* the IgEs deriving from these samples enhanced MC production of IL-4, a cytokine which favors IgE class-switching and production by B cells. Finally, the role of MCs in aneurysmal progression was further analysed *in vivo* in ApoE^-/-^ mice subjected to angiotensin II infusion aneurysm model, through MC-specific depletion after the establishment of dissecting aneurysms. MC-specific depletion improved intramural haematoma healing and reduced aneurysmal progression.

**Conclusions:** Our data suggest that MC located close to aortic wall fissures are activated by adventitial TLO B cell-produced IgEs and participate to their own activation by providing support for further IgE synthesis through IL-4 production. By preventing prompt repair of aortic subclinical fissures, such a runaway MC activation loop could precipitate aneurysmal progression, suggesting that MC-targeting treatments may represent an interesting adjunctive therapy for reducing AAA progression.
