## Supplemental Fie 1_Antibodies for "Involvement of an IgE/Mast cell/B cell amplification loop in abdominal aortic aneurysm progression"

### Sheet: antibodies
Primary antibodies for immunofluorescence
Target	Target species	host/isotype	clone	conjugate	provider	catalogue number	RRID
IgE	human	goat	polyclonal	unconjugated	Vector Laboratories	AI-3040	AB_2336143
tryptase	human	rabbit	EPR8476	unconjugated	abcam	ab134932	AB_281102
tryptase	human	mouse IgG1	AA1	unconjugated	abcam	ab2378	AB_303023
CD20	human	mouse IgG2a,k	L26	unconjugated	DakoCytomation	N1502
CD20	human	goat	polyclonal	unconjugated	ThermoFisher	PA5-16701	AB_10980806
CD117	human	rabbit	polyclonal	unconjugated	DakoCytomation	A4502
glycophorin A	human	rabbit	EPR8200	unconjugated	abcam	ab129024	AB_2732853
Secondary antibodies for immunofluorescence
Target	Target species	host/isotype	clone	conjugate	provider	catalogue number	RRID
IgG Fc	rabbit	Goat F(ab')₂	polyclonal	Cyanine 3	Jackson ImmunoResearch	111-166-046	AB_2338009
IgG Fc	rabbit	Goat F(ab')₂	polyclonal	Alexa Fluor 647	Jackson ImmunoResearch	111-606-046	AB_2338081
IgG Fc	mouse	Goat F(ab')₂	polyclonal	Alexa Fluor 488	Jackson ImmunoResearch	115-546-071	AB_2338865
IgG Fc	mouse	Goat F(ab')₂	polyclonal	Cyanine 3	Jackson ImmunoResearch	115-166-071	AB_2338705
IgG Fc	mouse	Goat F(ab')₂	polyclonal	Alexa Fluor 647	Jackson ImmunoResearch	115-606-071	AB_2338927
IgG Fc	goat	Rabbit F(ab')₂	polyclonal	Alexa Fluor 488	Jackson ImmunoResearch	305-546-008	AB_2339540
IgG Fc	goat	Rabbit F(ab')₂	polyclonal	Rhodamine (TRITC)	Jackson ImmunoResearch	305-026-008	AB_2339396
Antibodies for Flow cytometry
Target	Target species	host/isotype	clone	conjugate	provider	catalogue number	RRID
CD3	human	Mouse IgG1,k	UCHT1	Alexa Fluor 488	BD	557694	AB_396803
CD19	human	Mouse IgG1,k	HIB19	Alexa Fluor 700	BD	557921	AB_396942
CD19	human	Mouse IgG1,k	HIB19	BV785	Biolegend	302240	AB_2563442
CD27	human	Mouse IgG1,k	O323	BV421	Biolegend	302824	AB_11150782
CD38	human	Mouse IgG1,k	HIT2	FITC	BD	555459	AB_395852
CD45	human	Mouse IgG1,k	HI30	BV605	Biolegend	304042	AB_2562106
CD45	human	Mouse IgG1,k	HI30	PE	BD	555483	AB_395875
CD45	human	Mouse IgG1,k	HI30	V500	BD	560777	AB_1937324
CD63	human	Mouse IgG1,k	H5C6	PE-Cy7	BD	561982	AB_10897145
CD63	human	Mouse IgG1,k	H5C6	PE-Cy7	BD	561982	AB_10897145
CD107a	human	Mouse IgG1,k	H4A3	Alexa Fluor 647	BD	562622	AB_2737684
CD117	human	Mouse IgG1	104D2	BV421	BD	563856	AB_2738452
CD203c	human	Mouse IgG1,k	NP4D6	PE	Biolegend	324606	AB_756044
FceR1a	human	Mouse IgG2b,k	AER-37	PerCP	BD	334616	AB_2168079
HLA-DR	human	Mouse IgG2a,k	L243	BV570	Biolegend	307637	AB_10895753
IgD	human	Mouse IgG2a,k	IA6-2	APC	BD	561303	AB_10642578
CD16/CD32	mouse	Rat IgG2b, k	2.4G2	unconjugated	BD	553142	AB_394656
CD19	mouse	Rat IgG2a, k	1D3	BV605	BD	563148	AB_2732057
CD3	mouse	Rat IgG2b, k	172A	Alexa Fluor 700	BD	561388	AB_10642588
CD45	mouse	Rat IgG2b, k	30-F11	PerCP	BD	557235	AB_396609
CD117	mouse	Rat IgG2b, k	2B8	FITC	BD	553354	AB_394805
FceRIa	mouse	Hamster IgG	MAR-1	APC	Biolegend	134316	AB_10640121
Antibodies for ROSA stimulation
Target	Target species	host/isotype	clone	conjugate	provider	catalogue number	RRID
-	-	Human IgE isotype control	HE1	unconjugated	Thermofisher	DIA HE1A-01	AB_10979124
IgE	human	Mouse IgG1	E124.2.8	unconjugated	Beckman Coulter	A40174	AB_1575992
